# Pathobiont-triggered induction of epithelial IDO1 drives regional susceptibility to Inflammatory Bowel Disease

**DOI:** 10.1101/2025.01.04.630951

**Authors:** Paige N. Spencer, Jiawei Wang, Erin P. Smith, Luisella Spiga, Alan J. Simmons, Taewoo Kim, William Kim, Monica E. Brown, Yilin Yang, Harsimran Kaur, Yanwen Xu, Seung Woo Kang, Matthew D. Helou, Mason A. Lee, Lin Zheng, Deronisha Arceneaux, Naila Tasneem, Katherine D. Mueller, Ozge S. Kuddar, Mariah H. Harned, James Ro, Jing Li, Amrita Banerjee, Nicholas O. Markham, Keith T. Wilson, Lori A. Coburn, Jeremy A. Goettel, Qi Liu, M. Kay Washington, Raphael H. Valdivia, Wenhan Zhu, Ken S. Lau

## Abstract

The structure and function of the mammalian gut vary by region, yet why inflammatory diseases manifest in specific regions and not others remains unclear. We use a TNF-overexpressing Crohn’s disease (CD) model (Tnf^ΔARE/+^), which typically presents in the terminal ileum (TI), to investigate how environmental factors interact with the host’s immune susceptibility to drive region-specific disease. We identified *Chlamydia muridarum,* an intracellular bacterium and murine counterpart to the human sexually transmitted *C. trachomatis*, as necessary and sufficient to trigger disease manifestation in the ascending colon (AC), another common site of human CD. Disease manifestation in the AC depends on indoleamine 2,3-dioxygenase (IDO1) activity induced by hypersensitive surface secretory cells in genetically susceptible hosts. Single-cell and microbial analyses of human specimens also implicates this pathobiont–epithelial IDO1 pathway in patients with a history of CD in the AC. Our findings demonstrate that genetic and microbial factors can independently drive region-specific disease and provide a unique model to study CD specific to the AC.
