## Supplementary material for "Pathobiont-triggered induction of epithelial IDO1 drives regional susceptibility to Inflammatory Bowel Disease": Table S9

### Sheet: human specimens
		Conditions				Demographics			Disease History						Drug Treatment History
ID	Assay	AC biopsy condition	AC histologic severity	TI biopsy condition	TI histologic severity	Age (yrs)	Sex	Ethnicity	Disease	Years of Disease	Disease Location	Perianal disease	Penetrating disease (meaning history of intraabdominal fistula or abscess, or abdominal fistula going anywhere else in the body such as an enterocutaneous fistula)	Stricturing disease	5-ASA	Immunomodulator	Anti_TNF	Anti_Integrin	ustekinumab	Corticosteroid/budesonide
GCA159	shotgun metagenomics	normal AC CD	normal			45	F	White	CD	2	small bowel	no	no	no	Current	none	Current	Prior	none	Prior
GCA162		normal AC CD	normal			28	F	White	CD	1	small bowel	no	no	no	None	None	None	None	Current	Current
GCA164		normal AC CD	normal			43	M	White	CD	3	small bowel	no	yes	yes	None	None	None	None	None	Prior
GCA127		normal AC CD	normal			30	M	White	CD	1	small bowel and colon	yes	no	no	None	None	None	None	None	Prior
GCA158		normal AC CD	normal			21	F	White	CD	5	small bowel and colon	no	no	no	Prior	None	Prior	None	None	None
GCA154		active AC CD	Mild			18	F	White	CD	2	small bowel and colon	no	no	no	None	None	Current	None	None	None
GCA096		active AC CD	Mild			42	F	White	CD	9	small bowel and colon	no	no	yes	Prior	None	Current	None	None	Prior
GCA147		active AC CD	Moderate			31	M	White	CD	17	small bowel and colon	yes	no	yes	None	Prior	Prior	Prior	Current	None
GCA048	FFPE sections and IF imaging	normal AC CD	normal			22	M	White	CD	3	small bowel and colon	no	no	yes	None	Prior	Current	None	None	Prior
GCA100		normal AC CD	normal			27	F	White	CD	3	small bowel	Yes	No	No	None	None	Current	None	None	Prior
GCA120		normal AC CD	normal			20	F	White	CD	3	small bowel	No	No	No	None	None	None	None	Current	Current
GCA036		active AC CD	moderate			27	M	White	CD	0.8	small bowel and colon	No	No	Yes	None	None	None	None	None	Prior
GCA147		active AC CD	Moderate			31	M	White	CD	17	small bowel and colon	yes	no	yes	None	Prior	Prior	Prior	Current	None
GCA017	scRNA-seq	Normal	normal	Normal	normal	50	F	White	non-IBD control	n/a	n/a	n/a	n/a	n/a	None	None	None	None	None	None
GCA019		active_CD	moderate	inactive_CD	normal	39	F	White	CD	15	small bowel and colon	No	No	No	Prior	Prior	Prior	Prior	Current	None
GCA020		Normal	normal	Normal	normal	51	M	White	non-IBD control	n/a	n/a	n/a	n/a	n/a	None	None	None	None	None	None
GCA022		Normal	normal	Normal	normal	50	M	White	non-IBD control	n/a	n/a	n/a	n/a	n/a	None	None	None	None	None	None
GCA024		Normal	normal	Normal	normal	62	F	White	non-IBD control	n/a	n/a	n/a	n/a	n/a	None	None	None	None	None	None
GCA028		inactive_CD	normal	active_CD	mild	33	F	White	CD	2	small bowel	No	No	No	Prior	None	Current	None	None	None
GCA031		inactive_CD	normal	inactive_CD	normal	34	M	White	CD	0.3	small bowel and colon	No	No	No	Prior	None	None	None	None	None
GCA033		active_CD	mild	active_CD	mild	71	F	White	CD	30	small bowel and colon	No	No	No	Prior	Prior	None	None	None	Current
GCA035		active_CD	mild	active_CD	moderate	19	F	White	CD	11	small bowel and colon	Yes	Yes	No	Prior	Current	Prior	None	Current	None
GCA036		active_CD	moderate			27	M	White	CD	0.8	small bowel and colon	No	No	Yes	None	None	None	None	None	Prior
GCA037		inactive_CD	quiescent	inactive_CD	normal	54	F	White	CD	4	small bowel and colon	No	No	No	None	None	Prior	None	Current	None
GCA039		inactive_CD	normal			66	M	White	CD	42	small bowel and colon	No	Yes	Yes	Prior	Prior	Prior	Prior	Current	Prior
GCA041		inactive_CD	normal	inactive_CD	normal	68	F	White	CD	8	small bowel and colon	No	No	No	Current	None	None	None	None	None
GCA043		inactive_CD	normal	inactive_CD	normal	23	F	White	CD	4	small bowel and colon	No	No	No	None	Prior	Prior	None	Current	Prior
GCA045		active_CD	mild	active_CD	mild	22	F	White	CD	2	small bowel and colon	No	No	No	None	None	Prior	None	Current	Prior
GCA053		inactive_CD	normal	inactive_CD	quiescent	52	M	White	CD	0.4	small bowel and colon	No	No	No	None	None	None	None	None	None
GCA055		inactive_CD	quiescent	inactive_CD	normal	31	F	White	CD	1	small bowel and colon	No	No	No	Prior	None	None	Current	None	Prior
GCA058		inactive_CD	normal	inactive_CD	normal	22	F	Black or African American	CD	10	small bowel and colon	No	No	No	Prior	Current	Prior	None	Current	Prior
GCA059		active_CD	moderate			48	F	Black or African American	CD	7	small bowel and colon	No	No	No	None	None	None	None	None	Prior
GCA060		active_CD	mild	inactive_CD	normal	26	M	White	CD	2	small bowel and colon	Yes	No	No	Prior	Prior	Current	Current	None	Prior
GCA062		inactive_CD	normal	active_CD	severe	49	F	White	CD	6	small bowel and colon	Yes	Yes	Yes	None	Current	Prior	None	Prior	None
GCA065		active_CD	mild	inactive_CD	normal	26	F	White	CD	3	small bowel and colon	Yes	No	No	Prior	Current	Current	None	None	None
GCA066		inactive_CD	quiescent	inactive_CD	quiescent	48	F	White	CD	13	small bowel and colon	No	No	No	Current	Prior	None	None	None	None
GCA067		active_CD	mild			25	M	White	CD	2	small bowel and colon	No	No	Yes	None	None	Prior	Current	Prior	Current
GCA068		active_CD	mild	inactive_CD	normal	40	M	Black or African American	CD	1	small bowel and colon	Yes	No	No	Prior	Current	Prior	Prior	Current	Prior
GCA069		inactive_CD	normal	inactive_CD	normal	50	F	White	CD	12	small bowel and colon	No	No	No	None	Prior	Prior	Current	Prior	Prior
GCA072		Normal	normal	Normal	normal	53	M	White	non-IBD control	n/a	n/a	n/a	n/a	n/a	None	None	None	None	None	None
GCA073		Normal	normal	Normal	normal	62	M	White	non-IBD control	n/a	n/a	n/a	n/a	n/a	None	None	None	None	None	None
GCA074		Normal	normal	Normal	normal	54	M	Hispanic or Latino	non-IBD control	n/a	n/a	n/a	n/a	n/a	None	None	None	None	None	None
GCA075		inactive_CD	quiescent	inactive_CD	quiescent	36	M	Asian	CD	9	small bowel and colon	No	Yes	Yes	Prior	None	Prior	None	Current	Prior
GCA076		Normal	normal	Normal	normal	55	F	Black or African American	non-IBD control	n/a	n/a	n/a	n/a	n/a	None	None	None	None	None	None
GCA078		Normal	normal	Normal	normal	52	M	White	non-IBD control	n/a	n/a	n/a	n/a	n/a	None	None	None	None	None	None
GCA079		Normal	normal	Normal	normal	52	F	White	non-IBD control	n/a	n/a	n/a	n/a	n/a	None	None	None	None	None	None
GCA081		inactive_CD	normal	inactive_CD	normal	63	F	White	CD	31	small bowel and colon	No	No	No	None	Prior	Prior	None	Current	Prior
GCA083		inactive_CD	normal	active_CD	mild	20	M	White	CD	1	small bowel and colon	No	No	No	None	None	None	None	None	None
GCA084		inactive_CD	normal			25	F	Asian	CD	8	small bowel and colon	No	No	Yes	Prior	Prior	None	Current	None	Current
GCA086		Normal	normal	Normal	normal	45	M	White	non-IBD control	n/a	n/a	n/a	n/a	n/a	None	None	None	None	None	None
GCA087		Normal	normal	Normal	normal	55	F	White	non-IBD control	n/a	n/a	n/a	n/a	n/a	None	None	None	None	None	None
GCA088		Normal	normal	Normal	normal	50	F	White	non-IBD control	n/a	n/a	n/a	n/a	n/a	None	None	None	None	None	None
GCA089		active_CD	Mild			60	F	White	CD	10	small bowel and colon	No	No	No	Current	None	Prior	None	Current	None
GCA090		Normal	normal	Normal	normal	50	F	White	non-IBD control	n/a	n/a	n/a	n/a	n/a	None	None	None	None	None	None
GCA091		inactive_CD	normal	inactive_CD	normal	25	F	White	CD	0.5	colonic	No	No	No	Prior	None	Current	None	None	Current
GCA092		active_CD	mild	active_CD	mild	56	M	White	CD	1.4	small bowel and colon	Yes	No	No	Prior	Prior	Prior	Current	Prior	Current
GCA093		inactive_CD	normal	active_CD	severe	21	F	White	CD	10	small bowel and colon	Yes	No	No	Prior	Prior	Prior	Prior	None	Prior
GCA094		active_CD	Moderate			18	F	White	CD	4	small bowel and colon	No	No	No	None	Prior	Current	None	None	Current
GCA095		inactive_CD	normal	inactive_CD	normal	20	F	White	CD	5	small bowel and colon	No	Yes	No	None	Prior	Current	None	None	Prior
GCA098		inactive_CD	normal	inactive_CD	normal	49	F	Black or African American	CD	14	small bowel and colon	Yes	No	No	Prior	Prior	Prior	None	None	Prior
GCA099		active_CD	severe	active_CD	moderate	26	M	Black or African American	CD	3	small bowel and colon	Yes	Yes	Yes	None	Current	Current	None	None	Prior
GCA100		inactive_CD	normal	inactive_CD	normal	27	F	White	CD	3	small bowel	Yes	No	No	None	None	Current	None	None	None
GCA101		inactive_CD	normal	inactive_CD	normal	27	F	White	CD	1	small bowel	No	No	No	Prior	None	None	None	None	Prior
GCA102		inactive_CD	quiescent	inactive_CD	normal	59	F	White	CD	1	small bowel and colon	No	No	No	None	None	None	Current	None	None
GCA103		inactive_CD	normal			60	F	White	CD	5	small bowel and colon	No	No	Yes	None	Current	Prior	None	Current	None
GCA104		inactive_CD	normal	inactive_CD	quiescent	50	M	White	CD	20	small bowel and colon	Yes	Yes	Yes	None	None	Prior	None	Prior	None
GCA105		active_CD	mild			23	F	Black or African American	CD	8	small bowel and colon	No	No	Yes	None	Prior	Current	None	None	None
GCA108		inactive_CD	normal	inactive_CD	quiescent	43	M	White	CD	23	small bowel and colon	Yes	Yes	Yes	None	Current	Prior	Prior	Current	Current
GCA109		active_CD	mild	active_CD	mild	21	M	White	CD	0.6	small bowel and colon	No	No	No	None	None	Current	None	None	None
GCA110		inactive_CD	normal	inactive_CD	normal	28	F	White	CD	5	small bowel and colon	No	No	Yes	Prior	None	Current	None	None	Prior
GCA111		inactive_CD	normal	inactive_CD	normal	34	F	White	CD	0.9	small bowel and colon	No	No	No	Prior	None	Current	None	None	Prior
GCA112		inactive_CD	normal	active_CD	moderate	63	F	White	CD	3	small bowel and colon	No	No	No	None	Current	Current	Prior	Prior	Current
GCA113		active_CD	mild	active_CD	mild	21	F	White	CD	4	small bowel and colon	No	No	No	None	Prior	Prior	None	Current	Prior
GCA115		inactive_CD	normal	active_CD	mild	45	M	Black or African American	CD	4	small bowel and colon	Yes	No	No	None	Current	None	None	None	Prior
GCA116		inactive_CD	quiescent	inactive_CD	normal	53	F	Black or African American	CD	9	small bowel and colon	No	No	No	Prior	Current	Prior	None	Current	Prior
GCA118		inactive_CD	normal	active_CD	mild	28	M	White	CD	6	small bowel and colon	No	Yes	No	None	Prior	Prior	None	None	Prior
GCA119		active_CD	Moderate			20	M	White	CD	11	small bowel and colon	No	No	Yes	None	Prior	Current	None	None	Prior
GCA018				Normal	normal	57	F	White	non-IBD control	n/a	n/a	n/a	n/a	n/a	None	None	None	None	None	None
GCA061				active_CD	mild	29	M	White	CD	4	small bowel and colon	Yes	No	Yes	None	None	None	None	None	None
GCA071				active_CD	mild	23	F	White	CD	2	small bowel and colon	No	No	No	Prior	None	Current	None	None	Prior
GCA077				active_CD	mild	31	M	White	CD	8	small bowel and colon	No	No	No	Prior	None	Prior	None	Current	Prior
GCA082				Normal	normal	51	F	Black or African American	non-IBD control	n/a	n/a	n/a	n/a	n/a	None	None	None	None	None	None
GCA085				inactive_CD	normal	49	F	Black or African American	CD	8	small bowel and colon	No	No	No	Prior	None	None	None	None	Prior
GCA097				inactive_CD	normal	46	F	White	CD	24	small bowel and colon	No	No	No	Prior	Prior	Prior	None	Current	None
GCA114				inactive_CD	normal	75	F	Hispanic or Latino	CD	0.5	colonic	No	No	No	Current	None	None	None	None	None
GCA117				inactive_CD	quiescent	26	F	White	CD	4	small bowel and colon	No	Yes	No	None	Current	Current	None	None	None
