## Supplementary material for "Pathobiont-triggered induction of epithelial IDO1 drives regional susceptibility to Inflammatory Bowel Disease": Table S10

### Sheet: NCBI Genomes
Species	Strain	NCBI Accession
C. trachomatis	A/HAR-13	GCA_000012125.1
C. trachomatis	C/TW-3	GCF_000507225.1
C. trachomatis	D/UW-3/CX	GCA_000008725.1
C. trachomatis	E/Bour	GCF_000318645.1
C. trachomatis	L1/440/LN	GCF_000318825.1
C. trachomatis	L2/434/Bu	GCA_000068585.1
C. muridarum	Weiss	GCF_000174995.1
C. muridarum	Nigg	GCA_000006685.1
C. abortus	S26/3	GCF_000026025.1
C. psittaci	6BC	GCF_000204255.1
C. pecorum	E58	GCF_000204135.1
C. suis	S45	GCF_019405085.1
C. pneumoniae	CWL029	GCF_000008745.1
Chlamydiifrater phoenicopteri	14-27711_R47	GCF_902807005.1
